# GPI lipid remodeling regulates lipophagy by forming lipid domains in response to glucose deprivation

**DOI:** 10.64898/2026.04.13.718349

**Authors:** Kuya Matsunaga, Kazuki Hanaoka, Yujia Yang, Hinako Nishii, Antonio Cordones-Romero, Sergio Lopez-Martin, Manuel Muñiz, Kouichi Funato

## Abstract

Lipophagy is an important microautophagic process that degrades lipid droplets (LDs) to mobilize stored lipids as an energy source during nutrient starvation. However, the molecular mechanisms regulating lipophagy in response to nutrient starvation remain poorly understood. We found that budding yeast mutants defective in glycosylphosphatidylinositol (GPI) lipid remodeling exhibited aberrant accumulation of lipid droplets (LDs) and neutral lipids under glucose starvation. Our data suggest that the accumulation results from a failure of vacuolar liquid-ordered (Lo) domain-mediated lipophagy. Furthermore, we demonstrated that glycosylphosphatidylinositol-anchored proteins (GPI-APs) localize to vacuoles in response to glucose depletion and that a mutant defective in endocytosis has defects in both vacuolar Lo domain formation and lipophagy. These results imply that GPI lipid remodeling is required for Lo domain-mediated lipophagy upon glucose starvation. We propose that endocytosis functions to supply the lipid portion of GPI-APs, remodeled to C26 diacylglycerol, to the vacuolar membrane for Lo domain formation.

**Summary Statement:** Our data suggest that the endocytic transport of GPI-APs remodeled with C26 diacylglycerol to the vacuole is required for vacuolar Lo domain formation and subsequent lipophagy in response to glucose deprivation. This reveals the essential role of GPI lipid remodeling in ensuring lipophagy to adapt to changes in nutrient availability.
