## Supplementary material for "GPI lipid remodeling regulates lipophagy by forming lipid domains in response to glucose deprivation": Table S1 and S2

### Sheet: Sheet1
	Table S1. Yeast strains used in this study.							Table S2. Plasmids used in this study.
	Strain No.	Description	Genotype	Source	Corresponding Figure No.			Plasmid No.	Name	Marker	Source	Corresponding Figure
	FKY4602	WT	Mat alpha, his3, leu2, ura3, MET15, LYS2	(Rodriguez-Gallardo et al., 2022)	Fig. 1, 2, 3, 4, S1, S2			FKP898	pGREG600/EGO1-GFP	URA3	(Sakuragi et al., 2023)	Fig. 3, 4, S2
	FKY4881	gup1Δ	Mat alpha, gup1Δ::KanMX, his3, leu2, ura3, MET15, LYS2	(Rodriguez-Gallardo et al., 2022)	Fig. 1, 2, 3, S1			FKP1049	pRS416-GAS1-GFP	URA3	(Rodriguez-Gallardo et al., 2022)	Fig. 4, S3, S4
	FKY4884	bst1Δ	Mat alpha, bst1Δ::KanMX, his3, leu2, ura3, MET15, lys2	(Rodriguez-Gallardo et al., 2022)	Fig. 1, 2, 3, S1, S4			FKP1192	pRS416(GPD)/ERG6-GFP	URA3	This study	Fig. 2, 4
	FKY5375	per1Δ	Mat a, per1Δ::KanMX, his3, leu2, ura3, met15, lys2	(Sasaki et al., 2024)	Fig. 1, 2, 3, S1			FKP1284	pRS415-GPD(VPH1-mCherry)	LEU2	This study	Fig. 2, S2
	YKC05_2, 112-A-1	vma3Δ	Mat alpha, his3, leu2, ura3, MET15, LYS2	This study	Fig. S1			MMP93	pRS416ADH-CWP2-VENUS	URA3	(Castillon et al.. 2011)	Fig.S3
	YKC14_3, 141-F-9	end3Δ	Mat alpha, end3Δ::KanMX, his3, leu2, ura3, MET15, LYS2	This study	Fig. 4
	BY4742	WT	Mat alpha, his3 leu2 lys2 ura3	Euroscarf	Fig. S3
