## Supplementary material for "GPI lipid remodeling regulates lipophagy by forming lipid domains in response to glucose deprivation": Table S3

### Sheet: Figure1(B)
Figure 1(B)
Tukey’s multiple comparison test
Strain	Glucose		Strain	Glucose	p.value
WT	-	vs	bst1∆	-	0.012346
WT	-	vs	per1∆	-	0.942786
WT	-	vs	gup1∆	-	0.316839
bst1∆	-	vs	per1∆	-	0.0601341
bst1∆	-	vs	gup1∆	-	0.467206
per1∆	-	vs	gup1∆	-	0.739708
WT	+	vs	bst1∆	+	0.0143308
WT	+	vs	per1∆	+	0.0108074
WT	+	vs	gup1∆	+	0.00561264
bst1∆	+	vs	per1∆	+	0.999933
bst1∆	+	vs	gup1∆	+	0.992836
per1∆	+	vs	gup1∆	+	0.998228
WT	-	vs	WT	+	0.000352421
bst1∆	-	vs	bst1∆	+	0.000412955
per1∆	-	vs	per1∆	+	5.07489e-07
gup1∆	-	vs	gup1∆	+	3.53115e-06

### Sheet: Figure1(D) 
Figure1 (D)
Tukey’s multiple comparison test(SE)							Tukey’s multiple comparison test(TAG)							Tukey’s multiple comparison test(ES)
Strain	Glucose		Strain	Glucose	p.value		Strain	Glucose		Strain	Glucose	p.value		Strain	Glucose		Strain	Glucose	p.value
WT	-	vs	bst1∆	-	0.000635161		WT	-	vs	bst1∆	-	0.10659		WT	-	vs	bst1∆	-	0.999705
WT	-	vs	per1∆	-	0.000461736		WT	-	vs	per1∆	-	0.0290519		WT	-	vs	per1∆	-	0.955268
WT	-	vs	gup1∆	-	0.0675619		WT	-	vs	gup1∆	-	0.583279		WT	-	vs	gup1∆	-	0.908365
bst1∆	-	vs	per1∆	-	0.9999		bst1∆	-	vs	per1∆	-	0.965746		bst1∆	-	vs	per1∆	-	0.900494
bst1∆	-	vs	gup1∆	-	0.249035		bst1∆	-	vs	gup1∆	-	0.792488		bst1∆	-	vs	gup1∆	-	0.960076
per1∆	-	vs	gup1∆	-	0.197208		per1∆	-	vs	gup1∆	-	0.418343		per1∆	-	vs	gup1∆	-	0.541734
WT	+	vs	bst1∆	+	5.23045e-08		WT	+	vs	bst1∆	+	0.00226318		WT	+	vs	bst1∆	+	0.758042
WT	+	vs	per1∆	+	3.8977e-08		WT	+	vs	per1∆	+	0.0136856		WT	+	vs	per1∆	+	0.650416
WT	+	vs	gup1∆	+	0.000206663		WT	+	vs	gup1∆	+	0.0878578		WT	+	vs	gup1∆	+	0.518753
bst1∆	+	vs	per1∆	+	0.999783		bst1∆	+	vs	per1∆	+	0.926382		bst1∆	+	vs	per1∆	+	0.999708
bst1∆	+	vs	gup1∆	+	0.00363223		bst1∆	+	vs	gup1∆	+	0.45893		bst1∆	+	vs	gup1∆	+	0.993904
per1∆	+	vs	gup1∆	+	0.00245994		per1∆	+	vs	gup1∆	+	0.896807		per1∆	+	vs	gup1∆	+	0.999446
WT	-	vs	WT	+	0.179756		WT	-	vs	WT	+	0.215351		WT	-	vs	WT	+	0.393232
bst1∆	-	vs	bst1∆	+	5.98266e-06		bst1∆	-	vs	bst1∆	+	0.00596404		bst1∆	-	vs	bst1∆	+	0.898695
per1∆	-	vs	per1∆	+	5.59526e-06		per1∆	-	vs	per1∆	+	0.11925		per1∆	-	vs	per1∆	+	0.24567
gup1∆	-	vs	gup1∆	+	0.000678006		gup1∆	-	vs	gup1∆	+	0.021049		gup1∆	-	vs	gup1∆	+	0.890655

### Sheet: Figure2(B) 
Figure 2(B)
Tukey’s multiple comparison test
Strain	Glucose		Strain	Glucose	p.value
WT	-	vs	bst1∆	-	3.11e-05
WT	-	vs	per1∆	-	6.88e-06
WT	-	vs	gup1∆	-	0.000129
bst1∆	-	vs	per1∆	-	0.178
bst1∆	-	vs	gup1∆	-	0.333
per1∆	-	vs	gup1∆	-	0.0143
Figure 2(D)
Tukey’s multiple comparison test
Strain	Glucose		Strain	Glucose	p.value
WT	-	vs	bst1∆	-	0.99993
WT	-	vs	per1∆	-	0.984308
WT	-	vs	gup1∆	-	0.998904
bst1∆	-	vs	per1∆	-	0.994705
bst1∆	-	vs	gup1∆	-	0.994705
per1∆	-	vs	gup1∆	-	0.933509
WT	+	vs	bst1∆	+	7.52728e-06
WT	+	vs	per1∆	+	1.68785e-05
WT	+	vs	gup1∆	+	4.44083e-06
bst1∆	+	vs	per1∆	+	0.994705
bst1∆	+	vs	gup1∆	+	0.998904
per1∆	+	vs	gup1∆	+	0.964674
WT	-	vs	WT	+	9.54435e-09
bst1∆	-	vs	bst1∆	+	0.0226638
per1∆	-	vs	per1∆	+	0.00401782
gup1∆	-	vs	gup1∆	+	0.0838286

### Sheet: Figure2(D)
Figure 2(D)
Tukey’s multiple comparison test
Strain	Glucose		Strain	Glucose	p.value
WT	-	vs	bst1∆	-	0.99993
WT	-	vs	per1∆	-	0.984308
WT	-	vs	gup1∆	-	0.998904
bst1∆	-	vs	per1∆	-	0.994705
bst1∆	-	vs	gup1∆	-	0.994705
per1∆	-	vs	gup1∆	-	0.933509
WT	+	vs	bst1∆	+	7.52728e-06
WT	+	vs	per1∆	+	1.68785e-05
WT	+	vs	gup1∆	+	4.44083e-06
bst1∆	+	vs	per1∆	+	0.994705
bst1∆	+	vs	gup1∆	+	0.998904
per1∆	+	vs	gup1∆	+	0.964674
WT	-	vs	WT	+	9.54435e-09
bst1∆	-	vs	bst1∆	+	0.0226638
per1∆	-	vs	per1∆	+	0.00401782
gup1∆	-	vs	gup1∆	+	0.0838286

### Sheet: Figure3(B)
Figure 3(B)
Chi-squared test							Tukey’s multiple comparison test (TypeA)
Strain	Glucose		Strain	Glucose	p.value		Strain	Glucose		Strain	Glucose	p.value
WT	-	vs	bst1∆	-	0.5854		WT	+	vs	bst1∆	+	0.877938
WT	-	vs	per1∆	-	0.6435		WT	+	vs	per1∆	+	0.769764
WT	-	vs	gup1∆	-	0.3585		WT	+	vs	gup1∆	+	0.511465
WT	+	vs	bst1∆	+	1.196e-13		WT	-	vs	bst1∆	-	0.000442778
WT	+	vs	per1∆	+	2.2e-16		WT	-	vs	per1∆	-	2.04843e-05
WT	+	vs	gup1∆	+	2.2e-16		WT	-	vs	gup1∆	-	3.85138e-06
Tukey’s multiple comparison test (TypeB)							Tukey’s multiple comparison test (TypeC)
Strain	Glucose		Strain	Glucose	p.value		Strain	Glucose		Strain	Glucose	p.value
WT	+	vs	bst1∆	+	0.998676		WT	+	vs	bst1∆	+	0.808729
WT	+	vs	per1∆	+	0.817962		WT	+	vs	per1∆	+	0.995676
WT	+	vs	gup1∆	+	0.38956		WT	+	vs	gup1∆	+	1
WT	-	vs	bst1∆	-	0.0441161		WT	-	vs	bst1∆	-	0.00139771
WT	-	vs	per1∆	-	0.000424646		WT	-	vs	per1∆	-	0.000808807
WT	-	vs	gup1∆	-	6.25253e-05		WT	-	vs	gup1∆	-	0.000288198

### Sheet: Figure4(B)
Figure 4(B)
Chi-squared test
-Glucose	Strain		Strain	p.value
0	WT	vs	end3∆	0.1599
60	WT	vs	end3∆	0.04893
120	WT	vs	end3∆	0.001747
240	WT	vs	end3∆	9.904e-06
Figure 4(D)
Chi-squared test							Student's T test (TypeA)
Strain	Glucose		Strain	Glucose	p.value		Strain	Glucose		Strain	Glucose	p.value
WT	+	vs	end3∆	+	0.5786		WT	+	vs	end3∆	+	0.519
WT	-	vs	end3∆	-	2.273e-13		WT	-	vs	end3∆	-	0.000374
Student's T test (TypeB)							Student's T test (TypeC)
Strain	Glucose		Strain	Glucose	p.value		Strain	Glucose		Strain	Glucose	p.value
WT	+	vs	end3∆	+	0.349		WT	+	vs	end3∆	+	0.0668
WT	-	vs	end3∆	-	0.00429		WT	-	vs	end3∆	-	0.00207
Figure 4(F)
Student's T test
Strain	Glucose		Strain	Glucose	p.value
WT	-	vs	end3∆	-	0.00011091

### Sheet: Figure4(D)
Figure 4(D)
Chi-squared test							Student's T test (TypeA)							Student's T test (TypeB)							Student's T test (TypeC)
Strain	Glucose		Strain	Glucose	p.value		Strain	Glucose		Strain	Glucose	p.value		Strain	Glucose		Strain	Glucose	p.value		Strain	Glucose		Strain	Glucose	p.value
WT	+	vs	end3∆	+	0.5786		WT	+	vs	end3∆	+	0.519		WT	+	vs	end3∆	+	0.349		WT	+	vs	end3∆	+	0.0668
WT	-	vs	end3∆	-	2.273e-13		WT	-	vs	end3∆	-	0.000374		WT	-	vs	end3∆	-	0.00429		WT	-	vs	end3∆	-	0.00207

### Sheet: Figure4(F)
Figure 4(F)
Student's T test
Strain	Glucose		Strain	Glucose	p.value
WT	-	vs	end3∆	-	0.00011091

### Sheet: Fig.S2.
Figure S2
Chi-squared test
-Glucose	Strain		Strain	p.value
0	WT	vs	end3∆	2.2e-16
60	WT	vs	end3∆	2.2e-16
120	WT	vs	end3∆	2.2e-16
240	WT	vs	end3∆	2.2e-16
